# Longitudinal transcriptome-wide gene expression analysis of sleep deprivation treatment shows involvement of circadian genes and immune pathways

**DOI:** 10.1101/628172

**Authors:** Jerome C. Foo, Nina Trautmann, Carsten Sticht, Jens Treutlein, Josef Frank, Fabian Streit, Stephanie H. Witt, Carolina De La Torre, Steffen Conrad von Heydendorff, Lea Sirignano, Junfang Chen, Bertram Müller-Myhsok, Andreas Meyer-Lindenberg, Christian C. Witt, Maria Gilles, Michael Deuschle, Marcella Rietschel

## Abstract

**Background:** Therapeutic sleep deprivation (SD) rapidly induces robust, transient antidepressant effects in a large proportion of major mood disorder patients suffering from a depressive episode, but underlying biological factors remain poorly understood. Research suggests that these patients may have altered circadian molecular genetic ‘clocks’ and that SD functions through ‘resetting’ dysregulated genes; additional factors may be involved, warranting further investigation. Leveraging advances in microarray technology enabling the transcriptome-wide assessment of gene expression, this study aimed to examine gene expression changes accompanying SD and recovery sleep in patients suffering from an episode of depression.

**Methods:** Patients (N=78) and controls (N=15) underwent SD, with blood taken at the same time of day before, after one night of SD and after recovery sleep. A transcriptome-wide gene-by-gene approach was used, with a targeted look also taken at circadian genes. Furthermore, gene set enrichment, and longitudinal gene set analyses including the time point after recovery sleep, were conducted.

**Results:** Circadian genes were significantly affected by SD, with patterns suggesting that molecular clocks of responders and non-responders, as well as patients and controls respond differently to chronobiologic stimuli. Notably, gene set analyses revealed a strong widespread effect of SD on pathways involved in immune function and inflammatory response, such as those involved in cytokine and especially in interleukin signalling. Longitudinal gene set analyses showed that in responders these pathways were upregulated after SD; in non-responders, little response was observed.

**Conclusions:** Our findings emphasize the close relationship between circadian, immune and sleep systems and their link to etiology of depression at the transcriptomic level.
