## Supplemental Tables 2.1-3 for "Longitudinal transcriptome-wide gene expression analysis of sleep deprivation treatment shows involvement of circadian genes and immune pathways"

### Sheet: Table S2.1 Patients + Controls
Table S2.1. Differential expression in circadian genes after SD: Patients, Controls and Patients vs. Controls
		Patients	Controls	Patients vs. Controls
	Gene	T1 vs. T2	T1 vs. T2	T1 vs. T2
		P-val(β)	P-val(β)	P-val(β)
Traditional Clock Genes	PER1*	NS	0.0054 unc (-0.27)	0.045 FDR (0.32)
	NR1D2*	NS	NS	NS
	PER3	0.0063 FDR (-0.11)	0.0079 unc (0.12)	0.065 FDR (-0.22)
	NR1D1	0.0014 FDR (-0.12)	NS	0.036 FDR (-0.27)
	PER2	0.038 unc (-0.059)	NS	NS
	ARNTL	0.017 FDR (0.059)	NS	NS
	NPAS2	NS	0.018 unc (0.17)	0.0054 unc (-0.18)
	CRY2	NS	NS	NS
	CRY1	NS	NS	NS
	CLOCK	NS	NS	NS
Circadian Genes	DDIT4	1.24e-04 FDR (-0.32)	NS	NS
	CLEC4E	0.0023 FDR (0.20)	0.087 FDR (-0.28)	0.018 FDR (0.48)
	FKBP5	0.037 unc (0.088)	0.0019 unc (-0.29)	0.028 FDR (0.38)
	DAAM2	0.037 FDR (0.069)	NS	NS
	TPST1	1.85e-04 FDR (0.23)	0.018 unc (-0.21)	0.025 FDR (0.44)
	IL13RA1	NS	NS	NS
	SMAP2	1.16e-5 FDR (0.12)	0.036 unc (-0.067)	0.030 FDR (0.18)
	HNRNPDL	1.32e-04 FDR (-0.10)	0.0278 unc (0.079)	0.035 FDR (-0.18)
	FOSL2	2.23e-06 FDR (0.19)	NS	0.0046 unc (0.22)
	FLT3	NS	NS	NS
	CDC42EP2	4.19e-04 FDR (0.18)	NS	NS
	TMEM88	9.50e-05 FDR (0.21)	NS	0.023 unc (0.23)
	RBM3	7.12e-11 FDR (-0.21)	NS	0.024 unc (-0.14)
	*PER1 and NR1D2 are also on the list of circadian genes identified in Hughey et al. 2017. FDR = false discovery rate, NS = not significant; unc = uncorrected Blue = downregulation, Red = upregulation Bold text indicates FDR q < 0.05

### Sheet: Table S2.2 Resp and NonResp
Table S2.2 Differential expression in circadian genes after SD: Responders, Non-Responders and Responders vs. Non-responders
		Responders	Non-responders	Responders vs. Non-responders
	Gene	T1 vs. T2	T1 vs. T2	T1 vs. T2
		P-val(β)	P-val(β)	P-val(β)
Traditional Clock Genes	PER1*	0.052 FDR (0.11)	0.050 unc (-0.16)	0.083 FDR (0.27)
	NR1D2*	NS	NS	NS
	PER3	0.011 FDR (-0.12)	NS	NS
	NR1D1	5.00e-4 FDR (-0.15)	NS	0.035 unc (-0.14)
	PER2	NS	NS	NS
	ARNTL	0.0015 FDR (0.080)	NS	0.033 unc (0.096)
	NPAS2	NS	NS	NS
	CRY2	0.092 FDR (-0.050)	NS	NS
	CRY1	NS	NS	NS
	CLOCK	NS	NS	0.029 unc (-0.15)
Circadian Genes	DDIT4	0.011 FDR (-0.22)	0.047 FDR (-0.38)	NS
	CLEC4E	9.07e-5 FDR (0.29)	NS	0.0483 FDR (0.42)
	FKBP5	0.050 FDR (0.13)	NS	NS
	DAAM2	0.0015 FDR (0.099)	NS	0.020 unc (0.14)
	TPST1	2.18e-04 FDR (0.28)	NS	NS
	IL13RA1	0.022 FDR (0.095)	NS	0.0047 unc (0.19)
	SMAP2	2.40e-07 FDR (0.16)	NS	0.0390 FDR (0.18)
	HNRNPDL	7.30e-07 FDR (-0.13)	NS	0.0173 unc (-0.13)
	FOSL2	2.60e-07 FDR (0.24)	NS	0.0046 unc (0.22)
	FLT3	NS	NS	NS
	CDC42EP2	1.01e-06 FDR (0.23)	NS	0.0071 unc (0.26)
	TMEM88	9.33e-05 FDR (0.23)	NS	NS
	RBM3	4.49e-09 FDR (-0.22)	0.0073 unc (-0.17)	NS
	*PER1 and NR1D2 are also on the list of circadian genes identified in Hughey et al. 2017. FDR = false discovery rate, NS = not significant; unc = uncorrected Blue = downregulation, Red = upregulation Bold text indicates FDR q < 0.05

### Sheet: Table S2.3 Baseline
Table S2.3. Differential Circadian Gene Expression: Baseline in Responders vs. Nonresponders and Patients vs. Controls
		Responders vs. Nonresponders	Patients vs. Controls
	Gene	T1	T1
Traditional Clock Genes	PER1*	0.018 unc (-0.15)	0.027 unc (-0.15)
	NR1D2*	NS	NS
	PER3	NS	NS
	NR1D1	NS	0.021 unc (0.12)
	PER2	NS	NS
	ARNTL	0.016 unc (-0.080)	NS
	NPAS2	NS	0.022 unc (0.10)
	CRY2	NS	NS
	CRY1	NS	NS
	CLOCK	NS	NS
Circadian Genes	DDIT4	NS	NS
	CLEC4E	0.0072 unc (-0.21)	0.0021 unc (-0.24)
	FKBP5	NS	4.87e-04 unc (-0.27)
	DAAM2	0.021 unc (-0.093)	NS
	TPST1	NS	0.0027 unc (-0.23)
	IL13RA1	NS	NS
	SMAP2	0.0061 unc (-0.093)	0.0015 unc (-0.11)
	HNRNPDL	NS	0.025 unc (0.081)
	FOSL2	NS	NS
	FLT3	NS	NS
	CDC42EP2	NS	NS
	TMEM88	NS	NS
	RBM3	NS	NS
	*PER1 and NR1D2 are also on the list of circadian genes identified in Hughey et al. 2017. NS = not significant; unc = uncorrected Blue = downregulation, Red = upregulation
