## Supplemental Tables 3.1-3 for "Longitudinal transcriptome-wide gene expression analysis of sleep deprivation treatment shows involvement of circadian genes and immune pathways"

### Sheet: Table S3.01 M1.Patients
Table S3.01 M1 Positively Enriched Hallmark Gene Sets for Effect of Time Point (T1 vs T2) in Patients
Gene Set Name	Size	Enrichment Score	Normalized Enrichment Score	NOM p-val	FDR q-val
HALLMARK_TNFA_SIGNALING_VIA_NFKB	196	0.657306	2.24325	0	0
HALLMARK_INTERFERON_ALPHA_RESPONSE	94	0.654786	2.0396	0	0
HALLMARK_INFLAMMATORY_RESPONSE	196	0.602888	2.01324	0	0
HALLMARK_INTERFERON_GAMMA_RESPONSE	196	0.539451	1.82216	0	0.000837121
HALLMARK_COMPLEMENT	195	0.517626	1.75015	0	0.00239932
HALLMARK_IL6_JAK_STAT3_SIGNALING	87	0.570915	1.73175	0	0.00238758
HALLMARK_COAGULATION	134	0.504333	1.62574	0.00309598	0.00882583
HALLMARK_HYPOXIA	197	0.471858	1.59379	0.00144718	0.0134233
HALLMARK_ANDROGEN_RESPONSE	101	0.500786	1.54529	0.00316456	0.0215023
HALLMARK_EPITHELIAL_MESENCHYMAL_TRANSITION	195	0.438454	1.47348	0.00283286	0.0427493
HALLMARK_CHOLESTEROL_HOMEOSTASIS	70	0.495761	1.45618	0.0242326	0.0463752
HALLMARK_IL2_STAT5_SIGNALING	197	0.426292	1.44529	0.00867052	0.0469383
HALLMARK_ESTROGEN_RESPONSE_EARLY	199	0.412671	1.40312	0.0071736	0.0689496
HALLMARK_APOPTOSIS	159	0.416809	1.3928	0.0162003	0.0712919
HALLMARK_TGF_BETA_SIGNALING	52	0.485472	1.37427	0.0601002	0.0802555
HALLMARK_PROTEIN_SECRETION	95	0.432371	1.32584	0.0729483	0.118238
HALLMARK_KRAS_SIGNALING_UP	194	0.387972	1.30678	0.0402299	0.132873
HALLMARK_XENOBIOTIC_METABOLISM	197	0.381111	1.30033	0.0473458	0.132324
HALLMARK_P53_PATHWAY	195	0.382246	1.28958	0.0476879	0.135413
HALLMARK_WNT_BETA_CATENIN_SIGNALING	41	0.456585	1.23772	0.151675	0.195953
HALLMARK_MITOTIC_SPINDLE	199	0.361191	1.21924	0.0932203	0.215308
HALLMARK_ANGIOGENESIS	36	0.449172	1.20333	0.192771	0.230829
HALLMARK_MYOGENESIS	200	0.344459	1.16404	0.170243	0.297966
HALLMARK_MTORC1_SIGNALING	196	0.339738	1.13422	0.183284	0.346781
HALLMARK_KRAS_SIGNALING_DN	193	0.327586	1.1052	0.231206	0.399989
HALLMARK_UV_RESPONSE_DN	143	0.330342	1.09195	0.269452	0.417574
HALLMARK_HEDGEHOG_SIGNALING	35	0.397143	1.04199	0.40255	0.532573
HALLMARK_FATTY_ACID_METABOLISM	156	0.317137	1.03992	0.385066	0.518965
HALLMARK_PEROXISOME	103	0.332792	1.0327	0.402496	0.520441
HALLMARK_PI3K_AKT_MTOR_SIGNALING	105	0.325953	1.03135	0.36476	0.506069
HALLMARK_UV_RESPONSE_UP	155	0.308412	1.01717	0.433186	0.527099
HALLMARK_ESTROGEN_RESPONSE_LATE	196	0.295899	1.00295	0.432203	0.546521
HALLMARK_GLYCOLYSIS	197	0.297053	1.00109	0.453333	0.534287
HALLMARK_ADIPOGENESIS	193	0.290181	0.989144	0.476608	0.547832
HALLMARK_APICAL_SURFACE	44	0.358096	0.985007	0.463373	0.542481
HALLMARK_SPERMATOGENESIS	134	0.281139	0.915942	0.680851	0.699719
HALLMARK_APICAL_JUNCTION	200	0.267266	0.902705	0.701429	0.712748
HALLMARK_PANCREAS_BETA_CELLS	40	0.277403	0.737602	0.885077	0.983225
HALLMARK_NOTCH_SIGNALING	32	0.257616	0.652278	0.940068	0.991911

### Sheet: Table S3.02 M2.Response
Table S3.02 M2 Positively Enriched Hallmark Gene Sets for Effect of Time Point (T1 vs T2) x Response Status
NAME	SIZE	Enrichment Score	Normalized Enrichment Score	NOM p-val	FDR q-val
HALLMARK_TNFA_SIGNALING_VIA_NFKB	196	0.535194	2.19636	0	0
HALLMARK_REACTIVE_OXIGEN_SPECIES_PATHWAY	46	0.624984	2.05926	0	0
HALLMARK_UV_RESPONSE_UP	155	0.48738	1.95992	0	0.000419355
HALLMARK_INFLAMMATORY_RESPONSE	196	0.47244	1.94072	0	0.000314516
HALLMARK_INTERFERON_ALPHA_RESPONSE	94	0.518033	1.93214	0	0.000251613
HALLMARK_IL6_JAK_STAT3_SIGNALING	87	0.520916	1.90438	0	0.000209677
HALLMARK_MYOGENESIS	200	0.458795	1.88523	0	0.000386073
HALLMARK_APOPTOSIS	159	0.467103	1.88315	0	0.000337814
HALLMARK_INTERFERON_GAMMA_RESPONSE	196	0.445418	1.8464	0	0.00067709
HALLMARK_ANGIOGENESIS	36	0.582792	1.80834	0	0.000916326
HALLMARK_COAGULATION	134	0.454939	1.76099	0	0.00157247
HALLMARK_COMPLEMENT	195	0.423444	1.74614	0	0.00198356
HALLMARK_HYPOXIA	197	0.422663	1.74396	0	0.00183098
HALLMARK_XENOBIOTIC_METABOLISM	197	0.419583	1.73383	0	0.00183948
HALLMARK_P53_PATHWAY	195	0.418881	1.71467	0	0.00201241
HALLMARK_CHOLESTEROL_HOMEOSTASIS	70	0.475017	1.65701	0	0.00367367
HALLMARK_ESTROGEN_RESPONSE_EARLY	199	0.398983	1.65255	0	0.0036343
HALLMARK_EPITHELIAL_MESENCHYMAL_TRANSITION	195	0.381702	1.56388	0.00203252	0.00830624
HALLMARK_GLYCOLYSIS	197	0.374225	1.53687	0.00205339	0.00951237
HALLMARK_KRAS_SIGNALING_UP	194	0.364143	1.50187	0.00218818	0.0122805
HALLMARK_ESTROGEN_RESPONSE_LATE	196	0.366963	1.49523	0	0.013082
HALLMARK_APICAL_SURFACE	44	0.455185	1.47172	0.0315582	0.0161432
HALLMARK_PI3K_AKT_MTOR_SIGNALING	105	0.371914	1.40154	0.0117188	0.0307383
HALLMARK_HEDGEHOG_SIGNALING	35	0.437117	1.34428	0.0613497	0.0508067
HALLMARK_APICAL_JUNCTION	200	0.323516	1.31214	0.02079	0.0652606
HALLMARK_MTORC1_SIGNALING	196	0.310801	1.26941	0.0288462	0.0949661
HALLMARK_FATTY_ACID_METABOLISM	156	0.318897	1.26127	0.0572597	0.098149
HALLMARK_ADIPOGENESIS	193	0.30317	1.24036	0.0532787	0.115107
HALLMARK_ANDROGEN_RESPONSE	101	0.329266	1.23449	0.101512	0.116268
HALLMARK_KRAS_SIGNALING_DN	193	0.300128	1.22561	0.0636364	0.120323
HALLMARK_IL2_STAT5_SIGNALING	197	0.278953	1.15078	0.146341	0.208056
HALLMARK_TGF_BETA_SIGNALING	52	0.336102	1.12917	0.237885	0.237749
HALLMARK_PEROXISOME	103	0.292563	1.10413	0.263366	0.276564
HALLMARK_PROTEIN_SECRETION	95	0.278935	1.04191	0.36087	0.402427
HALLMARK_ALLOGRAFT_REJECTION	197	0.251751	1.03318	0.370213	0.408905
HALLMARK_DNA_REPAIR	140	0.252972	1.0043	0.446541	0.471109
HALLMARK_NOTCH_SIGNALING	32	0.30769	0.930288	0.561224	0.670925
HALLMARK_BILE_ACID_METABOLISM	111	0.242666	0.92873	0.618644	0.656887
HALLMARK_UV_RESPONSE_DN	143	0.221883	0.882372	0.79604	0.765456

### Sheet: Table S3.03 M3.Pat-Control
Table S3.03 M3 Positively Enriched Hallmark Gene Sets for Effect of Time Point (T1 vs T2) x Patient-Control Status
NAME	SIZE	Enrichment Score	Normalized Enrichment Score	NOM p-val	FDR q-val
HALLMARK_TNFA_SIGNALING_VIA_NFKB	196	0.466903	1.8888	0	0.0016087
HALLMARK_EPITHELIAL_MESENCHYMAL_TRANSITION	195	0.428467	1.74842	0	0.00761132
HALLMARK_HYPOXIA	197	0.414402	1.70323	0	0.00970013
HALLMARK_APOPTOSIS	159	0.401204	1.5646	0	0.0330362
HALLMARK_COMPLEMENT	195	0.37901	1.51925	0	0.0434115
HALLMARK_MTORC1_SIGNALING	196	0.374149	1.51525	0.0039604	0.0381542
HALLMARK_PROTEIN_SECRETION	95	0.411323	1.50414	0.00819672	0.0358052
HALLMARK_INFLAMMATORY_RESPONSE	196	0.364268	1.48944	0.00201613	0.0359712
HALLMARK_MITOTIC_SPINDLE	199	0.363808	1.48334	0	0.032768
HALLMARK_ANDROGEN_RESPONSE	101	0.402706	1.48331	0.00199203	0.0294912
HALLMARK_P53_PATHWAY	195	0.364158	1.47479	0	0.0291557
HALLMARK_REACTIVE_OXIGEN_SPECIES_PATHWAY	46	0.425024	1.38187	0.0752475	0.0676368
HALLMARK_ANGIOGENESIS	36	0.446762	1.38159	0.068	0.0626475
HALLMARK_GLYCOLYSIS	197	0.342579	1.37875	0.0118343	0.0600993
HALLMARK_HEDGEHOG_SIGNALING	35	0.446682	1.37126	0.0697211	0.0604747
HALLMARK_XENOBIOTIC_METABOLISM	197	0.325659	1.33063	0.00980392	0.0861202
HALLMARK_UV_RESPONSE_UP	155	0.340138	1.3259	0.0146138	0.0847005
HALLMARK_SPERMATOGENESIS	134	0.339555	1.30948	0.0348361	0.0912057
HALLMARK_KRAS_SIGNALING_UP	194	0.302948	1.22379	0.0701031	0.18233
HALLMARK_UNFOLDED_PROTEIN_RESPONSE	110	0.320991	1.2005	0.127883	0.208873
HALLMARK_MYOGENESIS	200	0.290454	1.17614	0.111328	0.241481
HALLMARK_FATTY_ACID_METABOLISM	156	0.296895	1.16902	0.120316	0.244055
HALLMARK_TGF_BETA_SIGNALING	52	0.347725	1.16495	0.196881	0.241288
HALLMARK_IL6_JAK_STAT3_SIGNALING	87	0.321423	1.16192	0.1881	0.23703
HALLMARK_KRAS_SIGNALING_DN	193	0.287019	1.1477	0.128898	0.253487
HALLMARK_INTERFERON_GAMMA_RESPONSE	196	0.282072	1.13624	0.137374	0.265505
HALLMARK_COAGULATION	134	0.289448	1.11391	0.203629	0.299002
HALLMARK_CHOLESTEROL_HOMEOSTASIS	70	0.302736	1.06233	0.324094	0.408903
HALLMARK_PI3K_AKT_MTOR_SIGNALING	105	0.287236	1.06061	0.309979	0.399696
HALLMARK_INTERFERON_ALPHA_RESPONSE	94	0.282664	1.04358	0.369352	0.430955
HALLMARK_ADIPOGENESIS	193	0.255479	1.03212	0.340122	0.44645
HALLMARK_ESTROGEN_RESPONSE_LATE	196	0.2473	1.00303	0.446281	0.512337
HALLMARK_G2M_CHECKPOINT	200	0.242178	0.980781	0.510504	0.560026
HALLMARK_ESTROGEN_RESPONSE_EARLY	199	0.223471	0.896132	0.793307	0.792806
HALLMARK_APICAL_JUNCTION	200	0.21745	0.880497	0.810204	0.811478
HALLMARK_NOTCH_SIGNALING	32	0.279135	0.843329	0.712644	0.874281
HALLMARK_PANCREAS_BETA_CELLS	40	0.240471	0.762665	0.866019	0.956891
