## Supplemental Table S4 for "Longitudinal transcriptome-wide gene expression analysis of sleep deprivation treatment shows involvement of circadian genes and immune pathways"

### Sheet: Table S4
	Table S4. Differential expression after SD (T1 vs. T2) in major players in immune processes
		Patients [M1]	Controls	Patients vs Controls [M3]		Responders	Non-responders	Responders vs. Non-responders [M2]
	Genes	P-val(β)	P-val(β)	P-val(β)		P-val(β)	P-val(β)	P-val(β)
	TNF	0.027 unc (-0.056)	0.088 FDR (+0.206)	0.01 FDR (-0.26)		0.032 unc (-0.062)	NS	NS
	IL10	0.0114 FDR (+0.064)	NS	0.006 unc (+0.12)		NS	0.0011 unc (+0.14)	0.023 unc (-0.11)
	IL4	NS	NS	NS		NS	NS	NS
	IL6	0.057 FDR (+0.049)	NS	NS		0.024 unc (+0.04)	NS	NS
	IL1B	0.0088 FDR (+0.1455)	0.08 FDR (+0.203)	NS		0.00024 FDR (+0.21)	NS	0.0068 unc (0.27)
	IL37	NS	NS	NS		NS	NS	NS
	TGFB 1-3	TGFB1: 0.089 FDR (-0.042)	NS	NS		NS	NS	NS
	CRH	NS	NS	NS		NS	NS	NS
	CRP	NS	NS	NS		NS	0.029 unc (+0.094)	0.011 unc (-0.09)
	FDR = false discovery rate, NS = not significant; unc = uncorrected Blue = downregulation, Red = upregulation Bold text indicates FDR q < 0.05
