## Supplemental Table 5.1-4 for "Longitudinal transcriptome-wide gene expression analysis of sleep deprivation treatment shows involvement of circadian genes and immune pathways"

### Sheet: Table S5.1 Responders
Table S5.1 Time course Gene Set Analysis results: Significant Gene Sets in Responders
GeneSet	AdjPval	Description of Gene Set
HALLMARK_ADIPOGENESIS	9.92397e-57	http://www.broadinstitute.org/gsea/msigdb/cards/HALLMARK_ADIPOGENESIS
HALLMARK_ALLOGRAFT_REJECTION	5.67109e-90	http://www.broadinstitute.org/gsea/msigdb/cards/HALLMARK_ALLOGRAFT_REJECTION
HALLMARK_ANDROGEN_RESPONSE	1.74071e-29	http://www.broadinstitute.org/gsea/msigdb/cards/HALLMARK_ANDROGEN_RESPONSE
HALLMARK_ANGIOGENESIS	1.5296e-09	http://www.broadinstitute.org/gsea/msigdb/cards/HALLMARK_ANGIOGENESIS
HALLMARK_APICAL_JUNCTION	1.15819e-48	http://www.broadinstitute.org/gsea/msigdb/cards/HALLMARK_APICAL_JUNCTION
HALLMARK_APICAL_SURFACE	5.53692e-25	http://www.broadinstitute.org/gsea/msigdb/cards/HALLMARK_APICAL_SURFACE
HALLMARK_APOPTOSIS	4.72641e-70	http://www.broadinstitute.org/gsea/msigdb/cards/HALLMARK_APOPTOSIS
HALLMARK_BILE_ACID_METABOLISM	1.18858e-24	http://www.broadinstitute.org/gsea/msigdb/cards/HALLMARK_BILE_ACID_METABOLISM
HALLMARK_CHOLESTEROL_HOMEOSTASIS	2.59323e-37	http://www.broadinstitute.org/gsea/msigdb/cards/HALLMARK_CHOLESTEROL_HOMEOSTASIS
HALLMARK_COAGULATION	5.53692e-25	http://www.broadinstitute.org/gsea/msigdb/cards/HALLMARK_COAGULATION
HALLMARK_COMPLEMENT	5.81549e-88	http://www.broadinstitute.org/gsea/msigdb/cards/HALLMARK_COMPLEMENT
HALLMARK_DNA_REPAIR	1.12617e-16	http://www.broadinstitute.org/gsea/msigdb/cards/HALLMARK_DNA_REPAIR
HALLMARK_E2F_TARGETS	3.26481e-28	http://www.broadinstitute.org/gsea/msigdb/cards/HALLMARK_E2F_TARGETS
HALLMARK_EPITHELIAL_MESENCHYMAL_TRANSITION	5.22385e-19	http://www.broadinstitute.org/gsea/msigdb/cards/HALLMARK_EPITHELIAL_MESENCHYMAL_TRANSITION
HALLMARK_ESTROGEN_RESPONSE_EARLY	2.97185e-45	http://www.broadinstitute.org/gsea/msigdb/cards/HALLMARK_ESTROGEN_RESPONSE_EARLY
HALLMARK_ESTROGEN_RESPONSE_LATE	5.85438e-35	http://www.broadinstitute.org/gsea/msigdb/cards/HALLMARK_ESTROGEN_RESPONSE_LATE
HALLMARK_FATTY_ACID_METABOLISM	7.08454e-32	http://www.broadinstitute.org/gsea/msigdb/cards/HALLMARK_FATTY_ACID_METABOLISM
HALLMARK_GLYCOLYSIS	3.1926e-30	http://www.broadinstitute.org/gsea/msigdb/cards/HALLMARK_GLYCOLYSIS
HALLMARK_HEDGEHOG_SIGNALING	0.00058441	http://www.broadinstitute.org/gsea/msigdb/cards/HALLMARK_HEDGEHOG_SIGNALING
HALLMARK_HYPOXIA	2.38194e-70	http://www.broadinstitute.org/gsea/msigdb/cards/HALLMARK_HYPOXIA
HALLMARK_IL2_STAT5_SIGNALING	5.71829e-101	http://www.broadinstitute.org/gsea/msigdb/cards/HALLMARK_IL2_STAT5_SIGNALING
HALLMARK_IL6_JAK_STAT3_SIGNALING	2.89785e-32	http://www.broadinstitute.org/gsea/msigdb/cards/HALLMARK_IL6_JAK_STAT3_SIGNALING
HALLMARK_INFLAMMATORY_RESPONSE	4.51679e-123	http://www.broadinstitute.org/gsea/msigdb/cards/HALLMARK_INFLAMMATORY_RESPONSE
HALLMARK_INTERFERON_ALPHA_RESPONSE	1.33153e-55	http://www.broadinstitute.org/gsea/msigdb/cards/HALLMARK_INTERFERON_ALPHA_RESPONSE
HALLMARK_INTERFERON_GAMMA_RESPONSE	3.19239e-84	http://www.broadinstitute.org/gsea/msigdb/cards/HALLMARK_INTERFERON_GAMMA_RESPONSE
HALLMARK_KRAS_SIGNALING_DN	1.63342e-28	http://www.broadinstitute.org/gsea/msigdb/cards/HALLMARK_KRAS_SIGNALING_DN
HALLMARK_KRAS_SIGNALING_UP	3.55954e-86	http://www.broadinstitute.org/gsea/msigdb/cards/HALLMARK_KRAS_SIGNALING_UP
HALLMARK_MITOTIC_SPINDLE	1.82016e-36	http://www.broadinstitute.org/gsea/msigdb/cards/HALLMARK_MITOTIC_SPINDLE
HALLMARK_MTORC1_SIGNALING	9.38173e-49	http://www.broadinstitute.org/gsea/msigdb/cards/HALLMARK_MTORC1_SIGNALING
HALLMARK_MYC_TARGETS_V1	5.5839e-13	http://www.broadinstitute.org/gsea/msigdb/cards/HALLMARK_MYC_TARGETS_V1
HALLMARK_MYC_TARGETS_V2	5.31055e-14	http://www.broadinstitute.org/gsea/msigdb/cards/HALLMARK_MYC_TARGETS_V2
HALLMARK_MYOGENESIS	7.95149e-17	http://www.broadinstitute.org/gsea/msigdb/cards/HALLMARK_MYOGENESIS
HALLMARK_NOTCH_SIGNALING	0.000777996	http://www.broadinstitute.org/gsea/msigdb/cards/HALLMARK_NOTCH_SIGNALING
HALLMARK_OXIDATIVE_PHOSPHORYLATION	4.79203e-16	http://www.broadinstitute.org/gsea/msigdb/cards/HALLMARK_OXIDATIVE_PHOSPHORYLATION
HALLMARK_P53_PATHWAY	7.46649e-69	http://www.broadinstitute.org/gsea/msigdb/cards/HALLMARK_P53_PATHWAY
HALLMARK_PANCREAS_BETA_CELLS	0.000695374	http://www.broadinstitute.org/gsea/msigdb/cards/HALLMARK_PANCREAS_BETA_CELLS
HALLMARK_PEROXISOME	9.49363e-25	http://www.broadinstitute.org/gsea/msigdb/cards/HALLMARK_PEROXISOME
HALLMARK_PI3K_AKT_MTOR_SIGNALING	2.91455e-26	http://www.broadinstitute.org/gsea/msigdb/cards/HALLMARK_PI3K_AKT_MTOR_SIGNALING
HALLMARK_PROTEIN_SECRETION	2.33954e-25	http://www.broadinstitute.org/gsea/msigdb/cards/HALLMARK_PROTEIN_SECRETION
HALLMARK_REACTIVE_OXIGEN_SPECIES_PATHWAY	1.0618e-15	http://www.broadinstitute.org/gsea/msigdb/cards/HALLMARK_REACTIVE_OXIGEN_SPECIES_PATHWAY
HALLMARK_SPERMATOGENESIS	2.48613e-12	http://www.broadinstitute.org/gsea/msigdb/cards/HALLMARK_SPERMATOGENESIS
HALLMARK_TGF_BETA_SIGNALING	2.81305e-28	http://www.broadinstitute.org/gsea/msigdb/cards/HALLMARK_TGF_BETA_SIGNALING
HALLMARK_TNFA_SIGNALING_VIA_NFKB	6.79161e-127	http://www.broadinstitute.org/gsea/msigdb/cards/HALLMARK_TNFA_SIGNALING_VIA_NFKB
HALLMARK_UNFOLDED_PROTEIN_RESPONSE	4.02169e-22	http://www.broadinstitute.org/gsea/msigdb/cards/HALLMARK_UNFOLDED_PROTEIN_RESPONSE
HALLMARK_UV_RESPONSE_DN	1.292e-31	http://www.broadinstitute.org/gsea/msigdb/cards/HALLMARK_UV_RESPONSE_DN
HALLMARK_UV_RESPONSE_UP	4.62606e-44	http://www.broadinstitute.org/gsea/msigdb/cards/HALLMARK_UV_RESPONSE_UP
HALLMARK_WNT_BETA_CATENIN_SIGNALING	1.73026e-30	http://www.broadinstitute.org/gsea/msigdb/cards/HALLMARK_WNT_BETA_CATENIN_SIGNALING
HALLMARK_XENOBIOTIC_METABOLISM	1.29927e-46	http://www.broadinstitute.org/gsea/msigdb/cards/HALLMARK_XENOBIOTIC_METABOLISM
AdjPval: Significance set at 0.05 using the Benjamini & Yekutieli step-up-FDR controlling procedure

### Sheet: Table S5.2 Non-Resp
Table S5.2 Time course Gene Set Analysis results: Significant Gene Sets in Non-Responders
Gene Set	AdjPval	Description of Gene Set
HALLMARK_ADIPOGENESIS	3.82524e-05	http://www.broadinstitute.org/gsea/msigdb/cards/HALLMARK_ADIPOGENESIS
HALLMARK_ANDROGEN_RESPONSE	0.0163195	http://www.broadinstitute.org/gsea/msigdb/cards/HALLMARK_ANDROGEN_RESPONSE
HALLMARK_ANGIOGENESIS	0.0109697	http://www.broadinstitute.org/gsea/msigdb/cards/HALLMARK_ANGIOGENESIS
HALLMARK_APICAL_JUNCTION	1.01463e-08	http://www.broadinstitute.org/gsea/msigdb/cards/HALLMARK_APICAL_JUNCTION
HALLMARK_APICAL_SURFACE	6.46668e-05	http://www.broadinstitute.org/gsea/msigdb/cards/HALLMARK_APICAL_SURFACE
HALLMARK_APOPTOSIS	1.32103e-05	http://www.broadinstitute.org/gsea/msigdb/cards/HALLMARK_APOPTOSIS
HALLMARK_BILE_ACID_METABOLISM	0.0425601	http://www.broadinstitute.org/gsea/msigdb/cards/HALLMARK_BILE_ACID_METABOLISM
HALLMARK_CHOLESTEROL_HOMEOSTASIS	0.000161181	http://www.broadinstitute.org/gsea/msigdb/cards/HALLMARK_CHOLESTEROL_HOMEOSTASIS
HALLMARK_COMPLEMENT	4.77641e-12	http://www.broadinstitute.org/gsea/msigdb/cards/HALLMARK_COMPLEMENT
HALLMARK_DNA_REPAIR	0.0012626	http://www.broadinstitute.org/gsea/msigdb/cards/HALLMARK_DNA_REPAIR
HALLMARK_EPITHELIAL_MESENCHYMAL_TRANSITION	5.47459e-05	http://www.broadinstitute.org/gsea/msigdb/cards/HALLMARK_EPITHELIAL_MESENCHYMAL_TRANSITION
HALLMARK_ESTROGEN_RESPONSE_EARLY	1.61811e-05	http://www.broadinstitute.org/gsea/msigdb/cards/HALLMARK_ESTROGEN_RESPONSE_EARLY
HALLMARK_ESTROGEN_RESPONSE_LATE	0.000122619	http://www.broadinstitute.org/gsea/msigdb/cards/HALLMARK_ESTROGEN_RESPONSE_LATE
HALLMARK_FATTY_ACID_METABOLISM	0.00414877	http://www.broadinstitute.org/gsea/msigdb/cards/HALLMARK_FATTY_ACID_METABOLISM
HALLMARK_G2M_CHECKPOINT	0.00476386	http://www.broadinstitute.org/gsea/msigdb/cards/HALLMARK_G2M_CHECKPOINT
HALLMARK_GLYCOLYSIS	2.75944e-05	http://www.broadinstitute.org/gsea/msigdb/cards/HALLMARK_GLYCOLYSIS
HALLMARK_HEDGEHOG_SIGNALING	0.0184007	http://www.broadinstitute.org/gsea/msigdb/cards/HALLMARK_HEDGEHOG_SIGNALING
HALLMARK_HYPOXIA	5.51076e-07	http://www.broadinstitute.org/gsea/msigdb/cards/HALLMARK_HYPOXIA
HALLMARK_IL2_STAT5_SIGNALING	5.19848e-10	http://www.broadinstitute.org/gsea/msigdb/cards/HALLMARK_IL2_STAT5_SIGNALING
HALLMARK_IL6_JAK_STAT3_SIGNALING	0.000383516	http://www.broadinstitute.org/gsea/msigdb/cards/HALLMARK_IL6_JAK_STAT3_SIGNALING
HALLMARK_INFLAMMATORY_RESPONSE	2.1057e-08	http://www.broadinstitute.org/gsea/msigdb/cards/HALLMARK_INFLAMMATORY_RESPONSE
HALLMARK_INTERFERON_ALPHA_RESPONSE	1.15604e-06	http://www.broadinstitute.org/gsea/msigdb/cards/HALLMARK_INTERFERON_ALPHA_RESPONSE
HALLMARK_INTERFERON_GAMMA_RESPONSE	6.68323e-11	http://www.broadinstitute.org/gsea/msigdb/cards/HALLMARK_INTERFERON_GAMMA_RESPONSE
HALLMARK_KRAS_SIGNALING_DN	0.000329478	http://www.broadinstitute.org/gsea/msigdb/cards/HALLMARK_KRAS_SIGNALING_DN
HALLMARK_KRAS_SIGNALING_UP	9.24826e-09	http://www.broadinstitute.org/gsea/msigdb/cards/HALLMARK_KRAS_SIGNALING_UP
HALLMARK_MITOTIC_SPINDLE	0.000656166	http://www.broadinstitute.org/gsea/msigdb/cards/HALLMARK_MITOTIC_SPINDLE
HALLMARK_MTORC1_SIGNALING	2.87452e-05	http://www.broadinstitute.org/gsea/msigdb/cards/HALLMARK_MTORC1_SIGNALING
HALLMARK_MYC_TARGETS_V2	0.00129937	http://www.broadinstitute.org/gsea/msigdb/cards/HALLMARK_MYC_TARGETS_V2
HALLMARK_MYOGENESIS	6.46668e-05	http://www.broadinstitute.org/gsea/msigdb/cards/HALLMARK_MYOGENESIS
HALLMARK_OXIDATIVE_PHOSPHORYLATION	4.51512e-09	http://www.broadinstitute.org/gsea/msigdb/cards/HALLMARK_OXIDATIVE_PHOSPHORYLATION
HALLMARK_P53_PATHWAY	1.60179e-05	http://www.broadinstitute.org/gsea/msigdb/cards/HALLMARK_P53_PATHWAY
HALLMARK_PANCREAS_BETA_CELLS	0.00317256	http://www.broadinstitute.org/gsea/msigdb/cards/HALLMARK_PANCREAS_BETA_CELLS
HALLMARK_PI3K_AKT_MTOR_SIGNALING	0.0199304	http://www.broadinstitute.org/gsea/msigdb/cards/HALLMARK_PI3K_AKT_MTOR_SIGNALING
HALLMARK_PROTEIN_SECRETION	0.007057	http://www.broadinstitute.org/gsea/msigdb/cards/HALLMARK_PROTEIN_SECRETION
HALLMARK_REACTIVE_OXIGEN_SPECIES_PATHWAY	9.26439e-05	http://www.broadinstitute.org/gsea/msigdb/cards/HALLMARK_REACTIVE_OXIGEN_SPECIES_PATHWAY
HALLMARK_SPERMATOGENESIS	0.00477785	http://www.broadinstitute.org/gsea/msigdb/cards/HALLMARK_SPERMATOGENESIS
HALLMARK_TGF_BETA_SIGNALING	0.00477785	http://www.broadinstitute.org/gsea/msigdb/cards/HALLMARK_TGF_BETA_SIGNALING
HALLMARK_TNFA_SIGNALING_VIA_NFKB	9.78539e-13	http://www.broadinstitute.org/gsea/msigdb/cards/HALLMARK_TNFA_SIGNALING_VIA_NFKB
HALLMARK_UNFOLDED_PROTEIN_RESPONSE	2.01175e-09	http://www.broadinstitute.org/gsea/msigdb/cards/HALLMARK_UNFOLDED_PROTEIN_RESPONSE
HALLMARK_UV_RESPONSE_DN	0.00433992	http://www.broadinstitute.org/gsea/msigdb/cards/HALLMARK_UV_RESPONSE_DN
HALLMARK_UV_RESPONSE_UP	0.000780541	http://www.broadinstitute.org/gsea/msigdb/cards/HALLMARK_UV_RESPONSE_UP
HALLMARK_WNT_BETA_CATENIN_SIGNALING	0.00012222	http://www.broadinstitute.org/gsea/msigdb/cards/HALLMARK_WNT_BETA_CATENIN_SIGNALING
HALLMARK_XENOBIOTIC_METABOLISM	9.31781e-06	http://www.broadinstitute.org/gsea/msigdb/cards/HALLMARK_XENOBIOTIC_METABOLISM
AdjPval: Significance set at 0.05 using the Benjamini & Yekutieli step-up-FDR controlling procedure

### Sheet: Table S5.3 Patients
Table S5.3 Time course Gene Set Analysis results: Significant Gene Sets in Patients
Gene Set	AdjPval	Description of Gene Set
HALLMARK_ADIPOGENESIS	1.50827e-73	http://www.broadinstitute.org/gsea/msigdb/cards/HALLMARK_ADIPOGENESIS
HALLMARK_ALLOGRAFT_REJECTION	1.80013e-116	http://www.broadinstitute.org/gsea/msigdb/cards/HALLMARK_ALLOGRAFT_REJECTION
HALLMARK_ANDROGEN_RESPONSE	1.97627e-36	http://www.broadinstitute.org/gsea/msigdb/cards/HALLMARK_ANDROGEN_RESPONSE
HALLMARK_ANGIOGENESIS	1.07165e-12	http://www.broadinstitute.org/gsea/msigdb/cards/HALLMARK_ANGIOGENESIS
HALLMARK_APICAL_JUNCTION	2.06996e-66	http://www.broadinstitute.org/gsea/msigdb/cards/HALLMARK_APICAL_JUNCTION
HALLMARK_APICAL_SURFACE	3.33097e-33	http://www.broadinstitute.org/gsea/msigdb/cards/HALLMARK_APICAL_SURFACE
HALLMARK_APOPTOSIS	5.00382e-94	http://www.broadinstitute.org/gsea/msigdb/cards/HALLMARK_APOPTOSIS
HALLMARK_BILE_ACID_METABOLISM	5.50099e-34	http://www.broadinstitute.org/gsea/msigdb/cards/HALLMARK_BILE_ACID_METABOLISM
HALLMARK_CHOLESTEROL_HOMEOSTASIS	4.86201e-46	http://www.broadinstitute.org/gsea/msigdb/cards/HALLMARK_CHOLESTEROL_HOMEOSTASIS
HALLMARK_COAGULATION	5.04887e-31	http://www.broadinstitute.org/gsea/msigdb/cards/HALLMARK_COAGULATION
HALLMARK_COMPLEMENT	4.68407e-119	http://www.broadinstitute.org/gsea/msigdb/cards/HALLMARK_COMPLEMENT
HALLMARK_DNA_REPAIR	1.46405e-27	http://www.broadinstitute.org/gsea/msigdb/cards/HALLMARK_DNA_REPAIR
HALLMARK_E2F_TARGETS	1.50114e-35	http://www.broadinstitute.org/gsea/msigdb/cards/HALLMARK_E2F_TARGETS
HALLMARK_EPITHELIAL_MESENCHYMAL_TRANSITION	3.96616e-34	http://www.broadinstitute.org/gsea/msigdb/cards/HALLMARK_EPITHELIAL_MESENCHYMAL_TRANSITION
HALLMARK_ESTROGEN_RESPONSE_EARLY	4.96501e-60	http://www.broadinstitute.org/gsea/msigdb/cards/HALLMARK_ESTROGEN_RESPONSE_EARLY
HALLMARK_ESTROGEN_RESPONSE_LATE	8.64059e-46	http://www.broadinstitute.org/gsea/msigdb/cards/HALLMARK_ESTROGEN_RESPONSE_LATE
HALLMARK_FATTY_ACID_METABOLISM	3.43819e-45	http://www.broadinstitute.org/gsea/msigdb/cards/HALLMARK_FATTY_ACID_METABOLISM
HALLMARK_G2M_CHECKPOINT	4.95606e-45	http://www.broadinstitute.org/gsea/msigdb/cards/HALLMARK_G2M_CHECKPOINT
HALLMARK_GLYCOLYSIS	4.81942e-46	http://www.broadinstitute.org/gsea/msigdb/cards/HALLMARK_GLYCOLYSIS
HALLMARK_HEDGEHOG_SIGNALING	8.67873e-08	http://www.broadinstitute.org/gsea/msigdb/cards/HALLMARK_HEDGEHOG_SIGNALING
HALLMARK_HYPOXIA	4.19438e-96	http://www.broadinstitute.org/gsea/msigdb/cards/HALLMARK_HYPOXIA
HALLMARK_IL2_STAT5_SIGNALING	3.9161e-135	http://www.broadinstitute.org/gsea/msigdb/cards/HALLMARK_IL2_STAT5_SIGNALING
HALLMARK_IL6_JAK_STAT3_SIGNALING	2.84884e-42	http://www.broadinstitute.org/gsea/msigdb/cards/HALLMARK_IL6_JAK_STAT3_SIGNALING
HALLMARK_INFLAMMATORY_RESPONSE	2.19692e-151	http://www.broadinstitute.org/gsea/msigdb/cards/HALLMARK_INFLAMMATORY_RESPONSE
HALLMARK_INTERFERON_ALPHA_RESPONSE	2.39922e-69	http://www.broadinstitute.org/gsea/msigdb/cards/HALLMARK_INTERFERON_ALPHA_RESPONSE
HALLMARK_INTERFERON_GAMMA_RESPONSE	1.43048e-111	http://www.broadinstitute.org/gsea/msigdb/cards/HALLMARK_INTERFERON_GAMMA_RESPONSE
HALLMARK_KRAS_SIGNALING_DN	4.86131e-36	http://www.broadinstitute.org/gsea/msigdb/cards/HALLMARK_KRAS_SIGNALING_DN
HALLMARK_KRAS_SIGNALING_UP	1.31891e-114	http://www.broadinstitute.org/gsea/msigdb/cards/HALLMARK_KRAS_SIGNALING_UP
HALLMARK_MITOTIC_SPINDLE	1.04577e-50	http://www.broadinstitute.org/gsea/msigdb/cards/HALLMARK_MITOTIC_SPINDLE
HALLMARK_MTORC1_SIGNALING	5.66007e-63	http://www.broadinstitute.org/gsea/msigdb/cards/HALLMARK_MTORC1_SIGNALING
HALLMARK_MYC_TARGETS_V1	1.06874e-13	http://www.broadinstitute.org/gsea/msigdb/cards/HALLMARK_MYC_TARGETS_V1
HALLMARK_MYC_TARGETS_V2	7.52825e-19	http://www.broadinstitute.org/gsea/msigdb/cards/HALLMARK_MYC_TARGETS_V2
HALLMARK_MYOGENESIS	3.42043e-28	http://www.broadinstitute.org/gsea/msigdb/cards/HALLMARK_MYOGENESIS
HALLMARK_NOTCH_SIGNALING	7.74717e-05	http://www.broadinstitute.org/gsea/msigdb/cards/HALLMARK_NOTCH_SIGNALING
HALLMARK_OXIDATIVE_PHOSPHORYLATION	1.79288e-23	http://www.broadinstitute.org/gsea/msigdb/cards/HALLMARK_OXIDATIVE_PHOSPHORYLATION
HALLMARK_P53_PATHWAY	1.87046e-92	http://www.broadinstitute.org/gsea/msigdb/cards/HALLMARK_P53_PATHWAY
HALLMARK_PANCREAS_BETA_CELLS	1.34335e-06	http://www.broadinstitute.org/gsea/msigdb/cards/HALLMARK_PANCREAS_BETA_CELLS
HALLMARK_PEROXISOME	2.97002e-34	http://www.broadinstitute.org/gsea/msigdb/cards/HALLMARK_PEROXISOME
HALLMARK_PI3K_AKT_MTOR_SIGNALING	3.87585e-35	http://www.broadinstitute.org/gsea/msigdb/cards/HALLMARK_PI3K_AKT_MTOR_SIGNALING
HALLMARK_PROTEIN_SECRETION	5.03831e-31	http://www.broadinstitute.org/gsea/msigdb/cards/HALLMARK_PROTEIN_SECRETION
HALLMARK_REACTIVE_OXIGEN_SPECIES_PATHWAY	1.15857e-23	http://www.broadinstitute.org/gsea/msigdb/cards/HALLMARK_REACTIVE_OXIGEN_SPECIES_PATHWAY
HALLMARK_SPERMATOGENESIS	8.7521e-15	http://www.broadinstitute.org/gsea/msigdb/cards/HALLMARK_SPERMATOGENESIS
HALLMARK_TGF_BETA_SIGNALING	7.87095e-35	http://www.broadinstitute.org/gsea/msigdb/cards/HALLMARK_TGF_BETA_SIGNALING
HALLMARK_TNFA_SIGNALING_VIA_NFKB	1.961e-160	http://www.broadinstitute.org/gsea/msigdb/cards/HALLMARK_TNFA_SIGNALING_VIA_NFKB
HALLMARK_UNFOLDED_PROTEIN_RESPONSE	1.21783e-40	http://www.broadinstitute.org/gsea/msigdb/cards/HALLMARK_UNFOLDED_PROTEIN_RESPONSE
HALLMARK_UV_RESPONSE_DN	8.41515e-42	http://www.broadinstitute.org/gsea/msigdb/cards/HALLMARK_UV_RESPONSE_DN
HALLMARK_UV_RESPONSE_UP	2.37178e-58	http://www.broadinstitute.org/gsea/msigdb/cards/HALLMARK_UV_RESPONSE_UP
HALLMARK_WNT_BETA_CATENIN_SIGNALING	2.33212e-41	http://www.broadinstitute.org/gsea/msigdb/cards/HALLMARK_WNT_BETA_CATENIN_SIGNALING
HALLMARK_XENOBIOTIC_METABOLISM	1.89965e-70	http://www.broadinstitute.org/gsea/msigdb/cards/HALLMARK_XENOBIOTIC_METABOLISM
AdjPval: Significance set at 0.05 using the Benjamini & Yekutieli step-up-FDR controlling procedure

### Sheet: Table S5.4 Controls
Table S5.4 Time course Gene Set Analysis results: Significant Gene Sets in Controls
Gene Set	AdjPval	Description of Gene Set
HALLMARK_ADIPOGENESIS	0.00632523	http://www.broadinstitute.org/gsea/msigdb/cards/HALLMARK_ADIPOGENESIS
HALLMARK_ALLOGRAFT_REJECTION	0.00121395	http://www.broadinstitute.org/gsea/msigdb/cards/HALLMARK_ALLOGRAFT_REJECTION
HALLMARK_ANDROGEN_RESPONSE	0.000908773	http://www.broadinstitute.org/gsea/msigdb/cards/HALLMARK_ANDROGEN_RESPONSE
HALLMARK_APOPTOSIS	0.00958252	http://www.broadinstitute.org/gsea/msigdb/cards/HALLMARK_APOPTOSIS
HALLMARK_BILE_ACID_METABOLISM	0.0139723	http://www.broadinstitute.org/gsea/msigdb/cards/HALLMARK_BILE_ACID_METABOLISM
HALLMARK_CHOLESTEROL_HOMEOSTASIS	0.0425232	http://www.broadinstitute.org/gsea/msigdb/cards/HALLMARK_CHOLESTEROL_HOMEOSTASIS
HALLMARK_EPITHELIAL_MESENCHYMAL_TRANSITION	0.000584165	http://www.broadinstitute.org/gsea/msigdb/cards/HALLMARK_EPITHELIAL_MESENCHYMAL_TRANSITION
HALLMARK_ESTROGEN_RESPONSE_EARLY	0.000361573	http://www.broadinstitute.org/gsea/msigdb/cards/HALLMARK_ESTROGEN_RESPONSE_EARLY
HALLMARK_ESTROGEN_RESPONSE_LATE	0.00122994	http://www.broadinstitute.org/gsea/msigdb/cards/HALLMARK_ESTROGEN_RESPONSE_LATE
HALLMARK_G2M_CHECKPOINT	0.0318036	http://www.broadinstitute.org/gsea/msigdb/cards/HALLMARK_G2M_CHECKPOINT
HALLMARK_HYPOXIA	5.38306e-07	http://www.broadinstitute.org/gsea/msigdb/cards/HALLMARK_HYPOXIA
HALLMARK_IL6_JAK_STAT3_SIGNALING	0.0436332	http://www.broadinstitute.org/gsea/msigdb/cards/HALLMARK_IL6_JAK_STAT3_SIGNALING
HALLMARK_INFLAMMATORY_RESPONSE	2.95649e-05	http://www.broadinstitute.org/gsea/msigdb/cards/HALLMARK_INFLAMMATORY_RESPONSE
HALLMARK_KRAS_SIGNALING_DN	2.95649e-05	http://www.broadinstitute.org/gsea/msigdb/cards/HALLMARK_KRAS_SIGNALING_DN
HALLMARK_KRAS_SIGNALING_UP	0.0425232	http://www.broadinstitute.org/gsea/msigdb/cards/HALLMARK_KRAS_SIGNALING_UP
HALLMARK_MTORC1_SIGNALING	0.00507169	http://www.broadinstitute.org/gsea/msigdb/cards/HALLMARK_MTORC1_SIGNALING
HALLMARK_MYOGENESIS	0.00307664	http://www.broadinstitute.org/gsea/msigdb/cards/HALLMARK_MYOGENESIS
HALLMARK_P53_PATHWAY	0.000444291	http://www.broadinstitute.org/gsea/msigdb/cards/HALLMARK_P53_PATHWAY
HALLMARK_TGF_BETA_SIGNALING	0.0100577	http://www.broadinstitute.org/gsea/msigdb/cards/HALLMARK_TGF_BETA_SIGNALING
HALLMARK_TNFA_SIGNALING_VIA_NFKB	8.94895e-10	http://www.broadinstitute.org/gsea/msigdb/cards/HALLMARK_TNFA_SIGNALING_VIA_NFKB
HALLMARK_UV_RESPONSE_UP	0.0207504	http://www.broadinstitute.org/gsea/msigdb/cards/HALLMARK_UV_RESPONSE_UP
AdjPval: Significance set at 0.05 using the Benjamini & Yekutieli step-up-FDR controlling procedure
